# BiGER: Bayesian Rank Aggregation in Genomics with Extended Ranking Schemes

**DOI:** 10.1101/2025.06.17.660022

**Authors:** Kaiwen Wang, Yuqiu Yang, Yusen Xia, Guanghua Xiao, Johan Lim, Xinlei Wang

**Affiliations:** Department of Statistics and Data Science, Southern Methodist University, Dallas, TX, USA, 75275; Department of Public Health, Peter O’Donnell Jr. School of Public Health, University of Texas Southwestern Medical Center, Dallas, TX, USA, 75390; Robinson College of Business, Georgia State University, Atlanta, GA 30303; Quantitative Biomedical Research Center, Peter O’Donnell Jr. School of Public Health, UT Southwestern Medical Center, Dallas, TX, USA, 75390; Simmons Comprehensive Cancer Center, UT Southwestern Medical Center, Dallas, Texas; Department of Bioinformatics, University of Texas Southwestern Medical Center, Dallas, TX, USA, 75390; Department of Statistics, Soul National University, Seoul, Korea; Department of Mathematics, University of Texas at Arlington, Arlington, USA, 76019; Division of Data Science, College of Science, University of Texas at Arlington, Arlington, USA, 76019

**Keywords:** Bayesian hierarchical modeling, gene expression, Gibbs sampling, meta-analysis, posterior inference, variational inference

## Abstract

With the rise of large-scale genomic studies, large gene lists targeting important diseases are increasingly common. While evaluating each study individually gives valuable insights on specific samples and study designs, the wealth of available evidence in the literature calls for robust and efficient meta-analytic methods. Crucially, the diverse assumptions and experimental protocols underlying different studies require a flexible but rigorous method for aggregation. To address these issues, we propose BiGER, a fast and accurate Bayesian rank aggregation method for the inference of latent global rankings. Unlike existing methods in the field, BiGER accommodates mixed gene lists with top-ranked and top-unranked genes as well as bottom-tied and missing genes, by design. Using a Bayesian hierarchical framework combined with variational inference, BiGER efficiently aggregates large-scale gene lists with high accuracy, while providing valuable insights into source-specific reliability for researchers. Through both simulated and real datasets, we show that BiGER is a useful tool for reliable meta-analysis in genomic studies.
