## Supplementary material for "BiGER: Bayesian Rank Aggregation in Genomics with Extended Ranking Schemes": Sup. Table 1

### Sheet: NSCLC
	# Ranked	# Unranked	# Genes	Type	Coverage
NSCLC	2270	0	2270	Ranked	0
	275	0	275	Ranked	0.0135135
	543	0	543	Ranked	0.0135135
	95	0	95	Ranked	0.0472973
	3501	0	3501	Ranked	0.0135135
G = 5626
J = 5
Truth: 148

### Sheet: Macrophage
	# Ranked	# Unranked	# Genes	Type	Coverage
Macrophage	12199	0	12199	Ranked	0
	21473	0	21473	Ranked	0.010989
	12229	0	12229	Ranked	0
	0	19	19	Unranked	0.0549451
	275	0	275	Ranked	0.021978
	0	183	183	Unranked	0.010989
G=22935
J=6
Truth: 91

### Sheet: SARS-COV2
	# Ranked	# Unranked	# Genes	Type	Coverage
SARS-COV2	0	14	14	Unranked	0.00420168
	0	65	65	Unranked	0.0588235
	0	4	4	Unranked	0.00840336
	55	0	55	Ranked	0.0210084
	0	4	4	Unranked	0
	0	276	276	Unranked	0.0462185
	0	55	55	Unranked	0.092437
	65	0	65	Ranked	0
	0	34	34	Unranked	0.00840336
	0	8	8	Unranked	0
	0	81	81	Unranked	0.00420168
	0	3	3	Unranked	0
	130	0	130	Ranked	0.00420168
	0	14	14	Unranked	0.00420168
	284	0	284	Ranked	0.0210084
	17	0	17	Ranked	0.00420168
	553	0	553	Ranked	0.0420168
	0	7	7	Unranked	0
	0	332	332	Unranked	0.00420168
	0	87	87	Unranked	0.0378151
	122	0	122	Ranked	0.00840336
	1226	0	1226	Ranked	0.176471
	0	224	224	Unranked	0.00420168
	0	56	56	Unranked	0.0210084
	0	28	28	Unranked	0.00420168
	32	0	32	Ranked	0.0336134
	0	211	211	Unranked	0.0672269
	9967	0	9967	Ranked	0.0630252
	0	44	44	Unranked	0.0168067
	922	0	922	Ranked	0.012605
	0	267	267	Unranked	0.0504202
	0	29	29	Unranked	0.0420168
G = 11470
J = 32
Truth: 238
