## Supplementary material for "BiGER: Bayesian Rank Aggregation in Genomics with Extended Ranking Schemes": Sup. Table 2

### Sheet: Sheet1
Case	Type of Genes				Valid	Name	Comment
	Top Ranked	Top Unranked	Bottom Ties	Missing
1					Yes	Mixed Study
2						Mixed Study
3						Mixed Study
4						Mixed Study
5						Top-ranked
6						Top-ranked
7						Top-ranked
8						Top-ranked	Full top-ranked list
9						Top-unranked
10						Top-unranked
11					No		When there is no top-ranked genes, we require both top-unranked and bottom ties.
12
13
14
15							No information
16							No information
	Legend	Present
		Not present
